# Targeted integration of extrachromosomal arrays in *C. elegans* using PhiC31 integrase

**DOI:** 10.1101/2025.11.11.687718

**Authors:** Matthew S. Rich, Ryan Pellow, Yichen Zhang, Adam Hefel, Ofer Rog, Erik M. Jorgensen

## Abstract

Extrachromosomal arrays are unique chromosome-like structures created from DNA injected into the *C. elegans* germline. However, they are unstable unless integrated into a chromosome. Current methods for integration using X-rays or CRISPR can damage DNA and exhibit low efficiency. We demonstrate that the viral integrase PhiC31, which mediates non-mutagenic recombination between short *attB* and *attP* sequences, can be used for extremely efficient and targeted integration of arrays. Arrays were integrated by PhIAT (PhiC31-mediated Integration of Arrays of Transgenes) at *attB* sites on three chromosomes, including at a fluorescent landing pad. Moreover, integrations can be inserted at any arbitrary site in the genome by simultaneously co-injecting Cas9 RNP, an *attB* repair template, and the DNA components for the array – thereby providing sites on all six chromosomes. Single injections can integrate arrays ranging in size from 1 to 18 megabases. PhIAT makes it practical to study genomes of other organisms in the nematode; one of our strains incorporates 65% of the yeast genome at a single site in the worm genome. PhIAT will accelerate a shift from unstable extrachromosomal arrays to direct integration of arrays in *C. elegans*.
