## Supplemental Tables for "Targeted integration of extrachromosomal arrays in *C. elegans* using PhiC31 integrase"

### Sheet: Table S1 - Strains
Name	Description	Genotype	Reference	Notes
PhiC31 integrase strains
EG10408	PhiC31 II	oxSi1347[Pmex-5::PhiC31(PATC)::sl2::mNeongreen::glh-2UTR *jsSi1579] II	Hefel, et al. bioRxiv (2026)
NM5406	PhiC31 IV	jsSi1623[loxP, Pmex-5::phiC31::SL2::mNeongreen::glh-2UTR, FRT3] IV	Nonet, et al. bioRxiv (2024)
EG10476	PhiC31 with balancer for attB I	tmC20[unc-14(tmIs1219)] I ; oxSi1347[Pmex-5::PhiC31(PATC)::sl2::mNeongreen::glh-2UTR, *jsSi1579] II	this work	tmC20 does not have an visible phenotype. unc-40 was mutated in this background to create oxC1.
EG10478	PhiC31 with unc-40(-) balancer for attB I	oxC1[unc-14(tmIs1219[Pmyo-2::Venus]) unc-40(ox1575), *tmC20] I ; oxSi1347[Pmex-5::PhiC31(PATC)::sl2::mNeongreen::glh-2UTR,*jsSi1579] II	this work	Injection strain can be made by crossing EG10541 males to this strain
EG10468	PhiC31 with balancer for attB II	mIn1[dpy-10(e128), mIs14(Pmyo-2-GFP)] II ; jsSi1623[loxP Pmex 5::PhiC31::SL2::mNeonGreen::glh-2UTR FRT3] IV	this work	Injection strain can be made by crossing EG10542 males to this strain
EG10570	PhiC31 with balancer for attB II	mnC1[dpy-10(e128) umnIs32(Pmyo-2::GFP, G418R) unc-52(e444)] / mnDf61 II ; jsSi1623[loxP Pmex 5::PhiC31::SL2::mNeonGreen::glh-2UTR FRT3] IV	this work	Injection strain can be made by crossing EG10542 males to this strain. mnC1 (sick dpy unc) and mnDf61 (lethal) balance each other.
EG10473	PhiC31 with balancer for attB IV	oxSi1347[Pmex-5::PhiC31(PATC)::sl2::mNeongreen::glh-2UTR, *jsSi1579] II ; tmC25 [unc-5(tmIs1241[Pmyo-2::YFP])] IV	this work	Injection strain can be made by crossing EG10543 males to this strain
attB strains
EG10250	attB I; unc-119(-)	oxSi1337[attB, *ttTi4348] I ; unc-119(ox819) III	Hefel, et al. bioRxiv (2026)	insert site (+/- 30bp) aacttcaaagaaatcgccgacttgcgaggaGGGTGCCAGGGCGTGCCCTTGGGCTCCCCGGGCGCGTAggggggagcgaaaaataattgattactgta
EG10204	attB II; unc-119(-)	oxSi1270[attB, *ttTi5605] II ; unc-119(ox819) III	Hefel, et al. bioRxiv (2026)	insert site (+/- 30bp) cagtgtttgtttcgatatcagtctgtttcgGGGTGCCAGGGCGTGCCCTTGGGCTCCCCGGGCGCGTAtaacggtcttctgtataactacaaaaaaga
EG10251	attB IV; unc-119(-)	unc-119(ox819) III ; oxSi1338[attB, *cxTi10816] IV	Hefel, et al. bioRxiv (2026)	insert site (+/- 30bp): tttggagaaaatagcaggaaaataagaaaaGGGTGCCAGGGCGTGCCCTTGGGCTCCCCGGGCGCGTAatttggccgtgtgtctttaaaaagtatagt
EG10348	attB I; PhiC31 II	oxSi1337[attB, *ttTi4348] I ; oxSi1347[Pmex-5::PhiC31(PATC)::sl2::mNeongreen::glh-2UTR, *jsSi1579] II	this work	Due to background PhiC31-cutting of attB sites, injection strains should be reconstituted by crossing an attB strain to a corresponding balancer; PhiC31 strain.
EG10349	attB I; PhiC31 II; unc-119(-)	oxSi1337[attB, *ttTi4348] I ; oxSi1347[Pmex-5::PhiC31(PATC)::sl2::mNeongreen::glh-2UTR, *jsSi1579] II ; unc-119(ox819)	this work	Due to background PhiC31-cutting of attB sites, injection strains should be reconstituted by crossing an attB strain to a corresponding balancer; PhiC31 strain.
EG10469	attB near the ttTi4348 I site	oxSi1337[attB, *ttTi4348] I	Hefel, et al. bioRxiv (2026)	outcross of EG10250 to remove unc-119(ox819)
EG10470	attB near the ttTi5605 II site	oxSi1270[attB, *ttTi5605] II	Hefel, et al. bioRxiv (2026)	outcross of EG10204 to remove unc-119(ox819)
EG10471	attB near the cxTi10816 IV site	oxSi1338[attB, *cxTi10816] IV	Hefel, et al. bioRxiv (2026)	outcross of EG10251 to remove unc-119(ox819)
EG10541	attB I + RFP him-8	oxSi1337[attB] I ; oxTi404[Peft-3::TdTomato::H2B::unc-54 cb-unc-119(+)] him-8(ox1602) IV	this work	Injection strain can be made by crossing these males to EG10478
EG10542	attB II + RFP him-8	oxSi1270[attB] II ; oxTi404[Peft-3::TdTomato::H2B::unc-54 cb-unc-119(+)] him-8(ox1602) IV	this work	Injection strain can be made by crossing these males to EG10468
EG10543	attB IV + him-5 RFP	oxSi1338[attB] IV ; him-5(e1490) oxTi405[Peft-3::TdTomato::H2B::unc-54 cb-unc-119(+)] V	this work	Injection strain can be made by crossing these males to EG10473
CyOFP(attB) landing pad strains
EG10481	CyOFP::(loxP::attB::loxP) landing pad I	oxSi1411[Pelo-5::CyOFP(loxP::attB::loxP)::rps-1UTR, unc-119(+), *oxTi185] I ; unc-119(ed3) III	this work	mosSCI of pMR809 into oxTi185 I; attB is flanked by loxP sites.
EG10567	CyOFP::(attB) landing pad I	oxSi1451[Pelo-5::CyOFP(attB)::rps-1UTR, *jsSi1727] I	this work	rRMCE of pMR932 into NM5549
EG10568	CyOFP::(attB) landing pad II	oxSi1452[Pelo-5::CyOFP(attB)::rps-1UTR, *jsSi1726] II	this work	rRMCE of pMR932 into NM5548
EG10569	CyOFP::(attB) landing pad IV	oxSi1453[Pelo-5::CyOFP(attB)::rps-1UTR, *jsSi1986] IV	this work	rRMCE of pMR932 into NM5943
Miscellaneous
EG8078	oxTi185 universal mosSCI insertion strain	oxTi185[ttTi5605 landing NeoR unc-18(+)] I ; unc-119(ed3) III	Frokjaer-Jensen, et al. Nat Meth (2014)
NM5549	rapid RMCE insertion strain I	jsSi1727[mosL loxP Pmyo-2 FRT CyOFP-NLS::myo-2UTR; Pmex-5::FLP::glh-2UTR FRT3 mosR *jsTi1453] I	Nonet, Genetics (2023)
NM5548	rapid RMCE insertion strain II	jsSi1726[loxP Pmyo-2 FRT CyOFP-NLS::myo-2UTR; Pmex-5::FLP::glh-2UTR FRT3 *jsSi1579] II	Nonet, Genetics (2023)
NM5943	rapid RMCE insertion strain IV	jsSi1986[loxP + myo-2p::FRT::nlsCyOFP::myo-2UTR + mex-5p::FLP(D5)::glh-2UTR + FRT3] IV	Nonet, Genetics (2023)
FX30177	balancer that covers attB on chromosome I	tmC20 [unc-14(tmIs1219)] I	Dejima, et al. Cell Rep (2018)
EG9828	balancer that covers attB on chromosome II	mIn1[dpy-10(e128) mIs14[Pmyo-2::GFP]] II; unc-119(ed3) III	this work
FX30203	balancer that covers attB on chromosome IV	tmC25 [unc-5(tmIs1241[Pmyo-2::YFP])] IV	Dejima, et al. Cell Rep (2018)
EG7959	RFP near him-5	unc-119(ed3) III ; him-5(e1490) oxTi405[Peft-3::TdTomato::H2B::unc-54 cb-unc-119(+)] V	CGC	RFP is 2.9cM from him-5.
EG7927	RFP near him-8	unc-119(ed3) III ; oxTi404[Peft-3::TdTomato::H2B::unc-54 cb-unc-119(+)] V	CGC	him-8(e1602) made in this background. RFP is 0.18cM from him-8.
Integrated arrays
EG10482	Psnt-1::YFP-NLS integrated array	oxSi1347[Pmex-5::PhiC31(PATC)::sl2::mNeongreen *jsSi1579] II ; oxIs691[attL Psnt-1::mYFP::histone::unc-54UTR yeast-gDNA HygR attR, *oxSi1338] IV	this work
EG10484	Psnt-1::YFP-NLS integrated array	oxSi1347[Pmex-5::PhiC31(PATC)::sl2::mNeongreen *jsSi1579] II ; oxIs693[attL Psnt-1::mYFP::histone::unc-54UTR yeast-gDNA HygR attR, *oxSi1338] IV	this work
EG10485	Psnt-1::YFP-NLS integrated array	oxSi1347[Pmex-5::PhiC31(PATC)::sl2::mNeongreen *jsSi1579] II ; oxIs694[attL Psnt-1::mYFP::histone::unc-54UTR yeast-gDNA HygR attR, *oxSi1338] IV	this work
EG10486	Psnt-1::YFP-NLS integrated array	oxSi1347[Pmex-5::PhiC31(PATC)::sl2::mNeongreen *jsSi1579] II ; oxIs695[attL Psnt-1::mYFP::histone::unc-54UTR yeast-gDNA HygR attR, *oxSi1338] IV	this work
EG10487	Psnt-1::YFP-NLS integrated array	oxSi1347[Pmex-5::PhiC31(PATC)::sl2::mNeongreen *jsSi1579] II ; oxIs696[attL Psnt-1::mYFP::histone::unc-54UTR yeast-gDNA HygR attR, *oxSi1338] IV	this work
EG10489	Psnt-1::YFP-NLS integrated array	oxSi1347[Pmex-5::PhiC31(PATC)::sl2::mNeongreen *jsSi1579] II ; oxIs698[attL Psnt-1::mYFP::histone::unc-54UTR yeast-gDNA HygR attR, *oxSi1338] IV	this work
EG10546	Pmlc-1::RFP + HygR integrated array (CyOFP landing pad)	oxIs736[attL HygR Pmlc-1::TagRFP-T 1kb+ladder attR, *oxSi1411] I	this work
EG10547	Pmlc-1::RFP + HygR integrated array (CyOFP landing pad)	oxIs737[attL HygR Pmlc-1::TagRFP-T 1kb+ladder attR, *oxSi1411] I	this work
EG10548	Pmlc-1::RFP + HygR integrated array (CyOFP landing pad)	oxIs738[attL HygR Pmlc-1::TagRFP-T 1kb+ladder attR, *oxSi1411] I	this work
EG10549	Pmlc-1::RFP + HygR integrated array (CyOFP landing pad)	oxIs739[attL HygR Pmlc-1::TagRFP-T 1kb+ladder attR, *oxSi1411] I	this work
EG10550	Pmlc-1::RFP + HygR integrated array (made from plasmids)	oxIs740[attL HygR Pmlc-1::TagRFP-T 1kb+ladder attR, *oxSi1337] I	this work
EG10551	Pmlc-1::RFP + HygR integrated array (made from plasmids)	oxIs741[attL HygR Pmlc-1::TagRFP-T 1kb+ladder attR, *oxSi1337] I	this work
EG10552	Pmlc-1::RFP + HygR integrated array (made from plasmids)	oxIs742[attL HygR Pmlc-1::TagRFP-T 1kb+ladder attR, *oxSi1337] I	this work
EG10553	Pmlc-1::RFP + HygR integrated array (made from plasmids)	oxIs743[attL HygR Pmlc-1::TagRFP-T 1kb+ladder attR, *oxSi1337] I	this work
EG10554	Pmlc-1::RFP + HygR integrated array (made from linears)	oxIs744[attL HygR Pmlc-1::TagRFP-T 1kb+ladder attR, *oxSi1337] I	this work
EG10555	Pmlc-1::RFP + HygR integrated array (made from linears)	oxIs745[attL HygR Pmlc-1::TagRFP-T 1kb+ladder attR, *oxSi1337] I	this work
EG10556	Pmlc-1::RFP + HygR integrated array (made from linears)	oxIs746[attL HygR Pmlc-1::TagRFP-T 1kb+ladder attR, *oxSi1337] I	this work
EG10557	Pmlc-1::RFP + HygR integrated array (made from linears)	oxIs747[attL HygR Pmlc-1::TagRFP-T 1kb+ladder attR, *oxSi1337] I	this work
EG10558	Pmlc-1::RFP + HygR integrated array (made from linears)	oxIs748[attL HygR Pmlc-1::TagRFP-T 1kb+ladder attR, *oxSi1337] I	this work
EG10559	Pmlc-1::RFP + HygR integrated array (made from linears)	oxIs749[attL HygR Pmlc-1::TagRFP-T 1kb+ladder attR, *oxSi1337] I	this work
EG10560	Pmlc-1::RFP + HygR integrated array (made from linears)	oxIs750[attL HygR Pmlc-1::TagRFP-T 1kb+ladder attR, *oxSi1337] I	this work
EG10561	Pmlc-1::RFP + HygR extrachromosomal array	oxSi1411[Pelo-5::CyOFP(loxP::attB::loxP)::tbb-2UTR, unc-119(+), *oxTi185] I ; oxSi1347[Pmex-5::PhiC31(PATC)::sl2::mNeongreen *jsSi1579] II ; oxEx2308[Pmlc-1::TagRFP-T, HygR::attP, 1kb+ ladder]	this work
EG10562	Pmlc-1::RFP + HygR integrated array (CyOFP landing pad)	oxIs717[attL HygR Pmlc-1::TagRFP-T attR, *oxSi1411] I ; oxSi1347[Pmex-5::PhiC31(PATC)::sl2::mNeongreen *jsSi1579] II	this work	oxEx2308 integrated in cyOFP landing pad

### Sheet: Table S2 - Plasmids
Name	Description	Construction Details	Reference
pMR791	43nt attP (in pMLS257)	attP inserted by SapI golden gate into pMLS257	this work
pMR804	G418R with 43nt attP (in pMR791)	G418R inserted into pMR791 NotI site by Gibson assembly	this work
pMR805	PuroR with 43nt attP (in pMR791)	PuroR inserted into pMR791 NotI site by Gibson assembly	this work
pMR806	HygR with 43nt attP (in pMR791)	HygR inserted into pMR791 NotI site by Gibson assembly	this work
pMR807	unc-119(+) with 43nt attP (in pMR791)	unc-119(+) inserted into pMR791 NotI site by Gibson assembly	this work
pMR903	197nt attP (in pUK21)	attP synthesized as gBlock (IDT) and cloned by Gibson assembly into pUK21	this work
pMR809	Pelo-5::CyOFP(loxP-attB-loxP)::egl-13NLS::rps-1UTR	synthesized by Twist Bioscience	this work
pMR822	Pelo-5::CyOFP(loxP::attB::loxP)::rps-1UTR in pCFJ350	insert from pMR809 subcloned by Gibson assembly into pCFJ350	this work
pMR932	Pelo-5::CyOFP(attB)::rps-1UTR in pHygG3r	Subclone pMR932 without loxPs by SapI golden gate into pNM4405	this work
pSEM233	Pmlc-1::TagRFP-T::tbb-2UTR		El Mouridi, et al . MicroPubl Biol (2020)
pMR196	Psnt-1::YFP::histone::unc-54UTR		this work
pCFJ2474	Psmu-2::Cas9(PATC)::SL2::TagRFP-T::smu-1UTR		Aljohani, et al. Nat Commun (2020)
pCFJ594	G418R		Giordano-Santini, et al. Nat Meth (2010)
pCFJ707	PuroR		Semple, et al. Nat Meth (2010)
pCFJ782	HygR		Radman, et al. PLoS One (2013)
pCFJ350	unc-119(+) ttTi5605 mosSCI plasmid		Frokjaer-Jensen, et al. Nat Genet (2009)
pNM4405	rapid RMCE destination vector		Nonet, GENETICS (2023)
pMLS257	SapI golden gate destination vector		Schwartz, et al. GENETICS (2016)
pUK21	KanR backbone		Vieria and Messing. Gene (1991)

### Sheet: Table S3 - Primers
Primer	Description	Sequence (5'-3')	Notes
###cloning primers
4138	pMLS257_attP_T	TGGccccaactggggtaacctttgagttctctcagttgggg	Anneal for SapI Golden Gate into pMLS257
4139	pMLS257_attP_B	TACccccaactgagagaactcaaaggttaccccagttgggg	Anneal for SapI Golden Gate into pMLS257
4165	G418R@SacI_F	agggaacaaaagctggagctATTTCTAAATTTTAGTTTAATAAAAAAATTTTAAAATAATACGAGTTTTG	Gibson assembly into SacI-NotI fragment of pMR791
4166	G418R@NotI_R	gcagcccttctagagcggccAAACAGTTATGTTTGGTATATTGGGAATGT	Gibson assembly into SacI-NotI fragment of pMR791
4167	PuroR@SacI_F	agggaacaaaagctggagctGGGAGAAAATGCGGAGAGAAG	Gibson assembly into SacI-NotI fragment of pMR791
4168	PuroR@NotI_R	gcagcccttctagagcggccCTTTCCTTCCTCCTCTATATATTTTTATGTTTTCT	Gibson assembly into SacI-NotI fragment of pMR791
4169	HygR@SacI_F	agggaacaaaagctggagctATTTGCTGATACTCCCGGTGAAT	Gibson assembly into SacI-NotI fragment of pMR791
4170	HygR@NotI_R	gcagcccttctagagcggccTCTGTCAAATGGAAGTCGAACAC	Gibson assembly into SacI-NotI fragment of pMR791
4171	unc-119@SacI_F	agggaacaaaagctggagctCTTTGAGCCAATTTATCCAAGTCC	Gibson assembly into SacI-NotI fragment of pMR791
4172	unc-119@NotI_R	gcagcccttctagagcggccGACATTCTCTAATGAAAAAATCTTTCAGTTGA	Gibson assembly into SacI-NotI fragment of pMR791
4234	Pelo-5@350-XhoI_F	TGGGCAGATCTTCGAATGCATCGCGCGCACCGTACGTCtttccaagtgaatcgttgcatg	Gibson assembly into XhoI-digested pCFJ350
4235	rps-1utr@350-XhoI_R	ATCCAGATATCCTGCAGGAATTCCTCGAgaagttttttaattttaacatttatcgcaatg	Gibson assembly into XhoI-digested pCFJ350
4633	Pelo-5_SapI-TAC_F	aaaaaaGCTCTTCaTACtttccaagtgaatcgttgcatga	Subcloning loxP-less CyOFP landing pad into pNM4405
4634	syntron_SapI-GTT_R	aaaaaaGCTCTTCaaacaaaaattgaaactgaaaacctac	Subcloning loxP-less CyOFP landing pad into pNM4405
4635	syntron_SapI-GCA_F	aaaaaaGCTCTTCAataactacctcaactctatgttttcag	Subcloning loxP-less CyOFP landing pad into pNM4405
4636	rps-1UTR_SapI-CCA_R	aaaaaaGCTCTTCaTGGgaagttttttaattttaacatttatcgcaatgcg	Subcloning loxP-less CyOFP landing pad into pNM4405
4637	attB_gtt_t	gttGGGGTGCCAGGGCGTGCCCTTGGGCTCCCCGGGCGCGTA	Subcloning loxP-less CyOFP landing pad into pNM4405
4638	attB_ata_b	tatTACGCGCCCGGGGAGCCCAAGGGCACGCCCTGGCACCCC	Subcloning loxP-less CyOFP landing pad into pNM4405
###primers for amplifying selections
4041	attP::M13R	CGCCCCCAACTGAGAGAACTCAAAGGTTACCCCAGTTGGGGcaggaaacagctatgaccatg	for PCR of pMR791-derived selections to append attP site
M13_F	M13_F	TGTAAAACGACGGCCAGT	for PCR of pMR791-derived selections to append attP site
###primers and crRNAs for arbitrary site insertion
4114	attB@III:7051765	TGGCAAAAATGATTGACAGAATGGATGGGACCACCGGGGGTGCCAGGGCGTGCCCTTGGGCTCCCCGGGCGCGTAGGAATTCTACAGGACGGTTGGCACAAAAGAATGAG	attB ssODN repair template for chromosome III
cr157	III:7051765	CCGTCCTGTAGAATTCCCGG	crRNA for inserting attB site on chromosome III
4280	attB@V:8.6Mb	TTGGTTTTAGGTAAACGAGTTGATGATGATGATGAggggtgccagggcgtgcccttgggctccccgggcgcgtaCAGGGGAACACTTGCACTATTTATCAGAGAATATA	attB ssODN repair template for chromosome V
cr161	V:8651531	GTTGATGATGATGATGACAG	crRNA for inserting attB site on chromosome V
4283	attB@X:8.3Mb	TATAGTTCGAAAAAGTAATATATGAGAAAAATTCAggggtgccagggcgtgcccttgggctccccgggcgcgtaACGTGGATTGGAAACGGATAGTAAATTGAAGAGTC	attB ssODN repair template for chromosome X
cr162	X:8358407	TATATGAGAAAAATTCAAC	crRNA for inserting attB site on chromosome X
###repair oligos and crRNAs to create balancers
cr63	unc-40@1138	GGAGGTGGAATAGGTGGTCT	for making unc-40 mutation in oxC1
3893	him-8(e1489)_repair	tgttgcagaactgcaatcgagcaattgcgtggaagaggaaatatAgaaaacttcgtcttatcgatcacgcattggtccattgcgataaaa	for making him-8(e1602) near oxTi404
cr143	him-8@e1489	attgcgtggaagaggaaata	for making him-8(e1602) near oxTi404
###primers for genotyping attB sites
4356	oxSi1337_genF	ctcacaccttttctctcgtc	genotyping oxSi1337 I
4357	oxSi1337_genR	tagagctacagtacactctg	genotyping oxSi1337 I
4358	oxSi1338_genF	aaggcatttgatgcgatgag	genotyping oxSi1338 IV
4359	oxSi1338_genR	gttcactacaaccaaactgc	genotyping oxSi1338 IV
4360	oxSi1270_genF	TGAAGACGACGAGCCACT	genotyping oxSi1270 II
4361	oxSi1270_genR	GATTGCGTGCGTTATTTTGG	genotyping oxSi1270 II

### Sheet: Table S4 - Injections
injection#	description	strain injected	selection	injection mix
612	mlc-1::RFP + hygR-attP for integration test	attB I; phic31 II	hygR::attP linear	HygR::attP linear@2.5, pSEM233linear@1ng/ul, ladder@100ng/ul
614	Cas9::TagRFP + HygR @ attB I	attB I; phic31 II	hygR::attP linear	pCFJ2474 SfoI digest@25ng/ul; hygR::attP@2.5ng/ul, ladder@100ng/ul
635	pMR196 PCR + HygR::attP	attB IV; phic31 II	hygR::attP linear	pMR196 PCR@1ng/ul, hygr::attP@2.5, yeast_gDNA@100ng/ul
638	pSEM233 + HygR + attP plasmids	attB I; phic31 II	pCFJ782	pSEM233@5ng/ul, pCFJ782@7ng/ul, pMR791@10ng/ul, ladder@75ng/ul		too much pSEM -- toxic
639	pSEM233 + HygR::attP plasmids	attB I; phic31 II	pMR806	pSEM233@5ng/ul, pMR806@10ng/ul, ladder@85ng/ul
640	RNP for attB@III w/ array	phic31 II	hygR::attP linear	HygR::attP linear@2.5, pSEM233linear@1ng/ul, ladder@100ng/ul + oMR4114 + Cas9 + tracr + III sgRNA
661	pSEM233 PCR + unc-119 rescue	attB I; phic31 II; ox819 III	pMR807 linear	pMR807 linear @ 5ng/ul, pSEM233 PCR @ 1ng/ul, ladder@100ng/ul
692	RNP for attB@V w/ array	phic31 II	pMR806 linear	pMR806 linear@5ng/ul, pWD509linear@0.5ng/ul, ladder@100ng/ul + oMR4280 + Cas9 + tracr + V sgRNA
693	RNP for attB@X w/ array	phic31 II	pMR806 linear	pMR806 linear@5ng/ul, Podr-1::GFP linear@10ng/ul, ladder@100ng/ul + oMR4283 + Cas9 + tracr + X sgRNA
725	mlc-1::RFP + hygR-attP for integration test (2)	n/a	hygR::attP linear	HygR::attP linear@1.5, pSEM233linear@1ng/ul, ladder@100ng/ul
727	mlc-1::RFP + hygR-attP for integration test (using 725 mix)	oxSi1411; oxSiPhiC31 II	hygR::attP linear	HygR::attP linear@1.5, pSEM233linear@1ng/ul, ladder@100ng/ul		too much pSEM -- toxic
734	pSEM233 + HygR + attP plasmids (2)	attB I; phic31 II	pCFJ782	pSEM233@5ng/ul, pCFJ782@7ng/ul, pMR791@10ng/ul, ladder@75ng/ul
735	pSEM233 + HygR::attP plasmids (2)	attB I; phic31 II	pMR806	pSEM233@5ng/ul, pMR806@10ng/ul, ladder@85ng/ul
737	no attp control	attB I; phic31 II	pCFJ782 linear	pSEM233 linear@1ng/ul, pCFJ782 linear@8ng/ul, ladder@100ng/ul
738	no selection integration	attB I; phiC31 II	n/a	pSEM233 linear@1ng/ul, pMR791 linear@10ng/ul, ladder@75ng/ul
739	No phic31	attb I	hygR::attP linear	725 mix (HygR::attP linear@1.5, pSEM233linear@1ng/ul, ladder@100ng/ul)
740	No attB	Phic31 II	hygR::attP linear	725 mix (HygR::attP linear@1.5, pSEM233linear@1ng/ul, ladder@100ng/ul)
742	pSEM233 + G418R::attP (for het injections)	attB/mIn1 II; phiC31/+ IV	G418R::attP PCR	pSEM233 linear @ 1ng/ul, G418R::attP@2ng/ul, ladder@100ng/ul
748	RNP for attB@V w/ array	phic31 II	HygR_linear	HygR_linear@1ng/ul, pSEM233_pcr@1, ladder@100ng/ul + oMR4280 + Cas9 + tracr + V sgRNA
749	RNP for attB@X w/ array	phic31 II	HygR_linear	HygR_linear@1ng/ul, pSEM233_pcr@1, ladder@100ng/ul + oMR4283 + Cas9 + tracr + X sgRNA

### Sheet: Table S5 - Array Size Estimates
array	total_seq (Gb)	worm_seq (Gb)	array_seq (Gb)	estimated_ array_size (Mb)	assembly_length (Mb)	yeast_genome (%)
oxIs691	3.88	3.82	0.06	1.57068	1.6	15.2
oxIs692	3.8	3.69	0.12	3.25203		18.4
oxIs693	3.26	2.65	0.6	22.6415	17.9	64.8
oxIs694	4.4	4.34	0.06	1.38249		9.2
oxIs695	2.77	2.57	0.2	7.7821	6.6	38.7
oxIs696	2.27	2.19	0.08	3.65297		11
oxIs697	3.13	2.99	0.14	4.68227		13
oxIs698	2.76	2.4	0.36	15		64.5
oxIs699	3.46	3.36	0.1	2.97619		17.9
oxIs701	3.49	3.41	0.08	2.34604		15.1

### Sheet: Table S6 - SeqStatistics
Samples	Origin / Info	NanoPlot Stats						Flye Stats				Samples
		Reads	N50	Mean Length	Median Length	Bases (Gb)	Longest (bp)	Length (Mb)	Fragments	N50 (Mb)	Longest (Mb)
oxIs691	Transgenic N2 w/ ECA	278954	34725	21205.6	14569	5.9	737377	105	49	4.3	6.9	oxIs691
oxIs693	Transgenic N2 w/ ECA	348005	33392	22270.7	18436	7.8	652617	120	215	3.7	9.7	oxIs693
oxIs695	Transgenic N2 w/ ECA	184732	42347	27769.9	22901	5.1	490551	109.8	86	5.1	16.9	oxIs695

### Sheet: Table S7 - Array stability
allele	chromosome	attB allele	alternate name	linear/plasmid	array contents	array(+) egg lay	Is(+) males / total Is(+)	male Is(+) %	fecundity tested?
oxIs691	IV	oxSi1338	oxIs691	linear	Psnt-1::YFP, HygR, yeast gDNA	63/63	13/30	0.433333	yes
oxIs693	IV	oxSi1338	oxIs693	linear	Psnt-1::YFP, HygR, yeast gDNA	42/42	67/70	0.957143	yes
oxIs695	IV	oxSi1338	oxIs695	linear	Psnt-1::YFP, HygR, yeast gDNA	63/63	52/60	0.866667	yes
oxIs736	I	oxSi1411	727-21-1	linear	Pmlc-1::TagRFP, HygR, 1kb+ ladder	98/98	nd	nd	no
oxIs737	I	oxSi1411	727-21-1	linear	Pmlc-1::TagRFP, HygR, 1kb+ ladder	97/97	nd	nd	no
oxIs738	I	oxSi1411	727-16-2	linear	Pmlc-1::TagRFP, HygR, 1kb+ ladder	130/130	nd	nd	no
oxIs739	I	oxSi1411	728-28-1	linear	Pmlc-1::TagRFP, HygR, 1kb+ ladder	100/100	54/81	0.666667	yes
oxIs740	I	oxSi1337	734.2-20-1	plasmid	Pmlc-1::TagRFP, HygR, 1kb+ ladder	143/143	25/34	0.735294	no
oxIs741	I	oxSi1337	734.2-16-5	plasmid	Pmlc-1::TagRFP, HygR, 1kb+ ladder	116/116	79/84	0.940476	yes
oxIs742	I	oxSi1337	734.2-5-6	plasmid	Pmlc-1::TagRFP, HygR, 1kb+ ladder	114/114	40/74	0.540541	yes
oxIs743	I	oxSi1337	734.2-3-3	plasmid	Pmlc-1::TagRFP, HygR, 1kb+ ladder	62/62	nd	nd	no
oxIs744	I	oxSi1337	725.2-1-1	linear	Pmlc-1::TagRFP, HygR, 1kb+ ladder	59/59	nd	nd	no
oxIs745	I	oxSi1337	725.2-13-1	linear	Pmlc-1::TagRFP, HygR, 1kb+ ladder	45/45	nd	nd	no
oxIs746	I	oxSi1337	725.2-7-5	linear	Pmlc-1::TagRFP, HygR, 1kb+ ladder	96/96	nd	nd	no
oxIs747	I	oxSi1337	725.2-5-1	linear	Pmlc-1::TagRFP, HygR, 1kb+ ladder	84/84	44/79	0.556962	no
oxIs748	I	oxSi1337	725.2-4-1	linear	Pmlc-1::TagRFP, HygR, 1kb+ ladder	85/85	nd	nd	no
oxIs749	I	oxSi1337	725.2-2-6	linear	Pmlc-1::TagRFP, HygR, 1kb+ ladder	69/69	50/64	0.78125	yes
oxIs750	I	oxSi1337	725.2-12-5	linear	Pmlc-1::TagRFP, HygR, 1kb+ ladder	66/66	nd	nd	no
